# Regulatory genome annotation of 33 insect species

**DOI:** 10.1101/2024.01.23.576926

**Authors:** Hasiba Asma, Ellen Tieke, Kevin D. Deem, Jabale Rahmat, Tiffany Dong, Xinbo Huang, Yoshinori Tomoyasu, Marc S. Halfon

## Abstract

Annotation of newly-sequenced genomes frequently includes genes, but rarely covers important non-coding genomic features such as the *cis*-regulatory modules—e.g., enhancers and silencers—that regulate gene expression. Here, we begin to remedy this situation by developing a workflow for rapid initial annotation of insect regulatory sequences, and provide a searchable database resource with enhancer predictions for 33 genomes. Using our previously-developed SCRMshaw computational enhancer prediction method, we predict over 2.8 million regulatory sequences along with the tissues where they are expected to be active, in a set of insect species ranging over 360 million years of evolution. Extensive analysis and validation of the data provides several lines of evidence suggesting that we achieve a high true-positive rate for enhancer prediction. One, we show that our predictions target specific loci, rather than random genomic locations. Two, we predict enhancers in orthologous loci across a diverged set of species to a significantly higher degree than random expectation would allow. Three, we demonstrate that our predictions are highly enriched for regions of accessible chromatin. Four, we achieve a validation rate in excess of 70% using in vivo reporter gene assays. As we continue to annotate both new tissues and new species, our regulatory annotation resource will provide a rich source of data for the research community and will have utility for both small-scale (single gene, single species) and large-scale (many genes, many species) studies of gene regulation. In particular, the ability to search for functionally-related regulatory elements in orthologous loci should greatly facilitate studies of enhancer evolution even among distantly related species.
