## Supplemental Tables S1-S5 for "Regulatory genome annotation of 33 insect species": SupplementaryTableS2.xlsx

### Sheet: totals
species	IMM	hexMCD	PAC-rc	Total	Merged
A. aegypti	30607	24404	33967	88978	49428
A. cephalotes	29525	23507	29250	82282	29135
A. colombica	31262	23244	32730	87236	32528
A. gambae	30387	24393	35723	90503	32257
A. gossypii	31459	24518	29569	85546	28694
A. mellifera	29595	24313	34614	88522	29432
A. pissum	36167	26978	33978	97123	36530
A. planipennis	33775	24640	32173	90588	34472
B. mori	33811	21114	37618	92543	46751
C. lectularius	22856	18807	35884	77547	30794
C. pipiens	25496	21937	31105	78538	33265
C. quinquefasciatus	25707	21372	36812	83891	36900
D. anannesia	24043	22460	31937	78440	22001
D. melanogaster	20200	22678	30942	73820	20293
D. mojavensis	27155	24208	34333	85696	22208
D. plexippus	36326	24667	31037	92030	35149
D. pseudoobscura	25085	25361	32582	83028	22111
F. exsecta	29775	23294	36179	89248	32151
H. errato	17396	10469	33320	61185	30162
H. himera	32060	22378	37548	91986	44517
H. melpomene	37557	27041	36104	100702	44334
J. coenia	25478	17139	31332	73949	37771
L. decemlineata	35755	22601	35092	93448	49779
M. sexta	37316	24195	35170	96681	46220
N. riversi	21860	18072	31113	71045	21831
N. viridula	35867	23065	43137	102069	53584
N. vitripennis	31224	23335	38709	93268	33112
O. taurus	37984	30816	31683	100483	43090
P. argentina	28995	23107	32648	84750	31249
S. calcitrans	29533	22934	32163	84630	36854
T. castaneum	37668	29324	30265	97257	37025
T. ni	35082	23386	36083	94551	45785
V. cardui	29603	19747	32279	81629	40413

### Sheet: breakdown_by_method (merged)
B. mori
hexmcd	5157	0.110308
hexmcd,imm	3438	0.0735385
hexmcd,imm,pac	1504	0.0321704
hexmcd,pac	1233	0.0263738
imm	16174	0.345961
imm,pac	1702	0.0364056
pac	17543	0.375243
Total	46751	1
A. pisum
hexmcd	4077	0.111607
hexmcd,imm	3670	0.100465
hexmcd,imm,pac	2392	0.0654804
hexmcd,pac	682	0.0186696
imm	13963	0.382234
imm,pac	1642	0.0449494
pac	10104	0.276595
Total	36530	1
V. cardui
hexmcd	5030	0.124465
hexmcd,imm	3635	0.0899463
hexmcd,imm,pac	1240	0.0306832
hexmcd,pac	1102	0.0272685
imm	14019	0.346893
imm,pac	1353	0.0334793
pac	14034	0.347264
Total	40413	1
D. mojavensis
hexmcd	1075	0.048406
hexmcd,imm	2476	0.111491
hexmcd,imm,pac	2574	0.115904
hexmcd,pac	634	0.0285483
imm	3725	0.167732
imm,pac	1621	0.0729917
pac	10103	0.454926
Total	22208	1
F. exsecta
hexmcd	3119	0.097011
hexmcd,imm	3175	0.0987528
hexmcd,imm,pac	1948	0.0605891
hexmcd,pac	1129	0.0351155
imm	7930	0.246649
imm,pac	1594	0.0495786
pac	13256	0.412304
Total	32151	1
A. cephalotes
hexmcd	3257	0.11179
hexmcd,imm	3305	0.113437
hexmcd,imm,pac	1691	0.0580402
hexmcd,pac	931	0.0319547
imm	8058	0.276575
imm,pac	1101	0.0377896
pac	10792	0.370414
Total	29135	1
L. decemlineata
hexmcd	5926	0.119046
hexmcd,imm	4396	0.0883103
hexmcd,imm,pac	1439	0.0289078
hexmcd,pac	1269	0.0254927
imm	18592	0.373491
imm,pac	1644	0.033026
pac	16513	0.331726
Total	49779	1
P. argentina
hexmcd	3110	0.0995232
hexmcd,imm	3262	0.104387
hexmcd,imm,pac	1832	0.0586259
hexmcd,pac	866	0.0277129
imm	8482	0.271433
imm,pac	1349	0.0431694
pac	12348	0.395149
Total	31249	1
D. plexippus
hexmcd	4122	0.117272
hexmcd,imm	3901	0.110985
hexmcd,imm,pac	1965	0.0559049
hexmcd,pac	906	0.025776
imm	14500	0.41253
imm,pac	1408	0.040058
pac	8347	0.237475
Total	35149	1
T. ni
hexmcd	5861	0.128011
hexmcd,imm	3723	0.0813148
hexmcd,imm,pac	1709	0.0373266
hexmcd,pac	1540	0.0336355
imm	17299	0.377831
imm,pac	1587	0.034662
pac	14066	0.307219
Total	45785	1
A. columbica
hexmcd	3220	0.0989916
hexmcd,imm	3587	0.110274
hexmcd,imm,pac	1899	0.0583805
hexmcd,pac	915	0.0281296
imm	9573	0.2943
imm,pac	1372	0.042179
pac	11962	0.367745
Total	32528	1
C. quinquefasciatus
hexmcd	3400	0.0921409
hexmcd,imm	3104	0.0841192
hexmcd,imm,pac	1699	0.0460434
hexmcd,pac	1065	0.0288618
imm	9489	0.257154
imm,pac	1416	0.038374
pac	16727	0.453306
Total	36900	1
A. melilifera
hexmcd	2688	0.0913292
hexmcd,imm	3363	0.114263
hexmcd,imm,pac	2184	0.0742049
hexmcd,pac	998	0.0339087
imm	7301	0.248063
imm,pac	1495	0.0507951
pac	11403	0.387435
Total	29432	1
A. gossypii
hexmcd	3905	0.136091
hexmcd,imm	3105	0.108211
hexmcd,imm,pac	2168	0.0755559
hexmcd,pac	750	0.0261379
imm	11816	0.411793
imm,pac	1194	0.0416115
pac	5756	0.200599
Total	28694	1
A. aegytpi
hexmcd	7319	0.148074
hexmcd,imm	4507	0.0911831
hexmcd,imm,pac	1090	0.0220523
hexmcd,pac	1110	0.0224569
imm	15922	0.322125
imm,pac	1125	0.0227604
pac	18355	0.371348
Total	49428	1
T. castaneum
hexmcd	5634	0.152167
hexmcd,imm	5486	0.14817
hexmcd,imm,pac	2479	0.0669548
hexmcd,pac	1702	0.0459689
imm	14465	0.390682
imm,pac	1419	0.0383255
pac	5840	0.157731
Total	37025	1
A. planipennis
hexmcd	3525	0.102257
hexmcd,imm	3376	0.0979346
hexmcd,imm,pac	1588	0.0460664
hexmcd,pac	1203	0.0348979
imm	12473	0.36183
imm,pac	1365	0.0395974
pac	10942	0.317417
Total	34472	1
N. viridula
hexmcd	5187	0.0968013
hexmcd,imm	3674	0.0685652
hexmcd,imm,pac	1593	0.029729
hexmcd,pac	634	0.0118319
imm	16700	0.31166
imm,pac	1227	0.0228986
pac	24569	0.458514
Total	53584	1
C. pipiens
hexmcd	3458	0.103953
hexmcd,imm	2949	0.0886517
hexmcd,imm,pac	1882	0.056576
hexmcd,pac	842	0.0253119
imm	9492	0.285345
imm,pac	1428	0.042928
pac	13214	0.397234
Total	33265	1
N. vitripennis
hexmcd	2543	0.0768
hexmcd,imm	2779	0.0839273
hexmcd,imm,pac	1977	0.0597065
hexmcd,pac	950	0.0286905
imm	7513	0.226897
imm,pac	1884	0.0568978
pac	15466	0.467081
Total	33112	1
M. sexta
hexmcd	6095	0.131869
hexmcd,imm	3728	0.0806577
hexmcd,imm,pac	1673	0.0361965
hexmcd,pac	1457	0.0315232
imm	17924	0.387797
imm,pac	1547	0.0334704
pac	13796	0.298486
Total	46220	1
J. coenia
hexmcd	4058	0.107437
hexmcd,imm	3179	0.0841651
hexmcd,imm,pac	1262	0.0334119
hexmcd,pac	828	0.0219216
imm	12206	0.323158
imm,pac	1176	0.031135
pac	15062	0.398772
Total	37771	1
D. melanogaster
hexmcd	1897	0.0934805
hexmcd,imm	1737	0.085596
hexmcd,imm,pac	2662	0.131178
hexmcd,pac	1088	0.0536145
imm	3462	0.170601
imm,pac	1154	0.0568669
pac	8293	0.408663
Total	20293	1
D. ananassae
hexmcd	1746	0.07936
hexmcd,imm	1900	0.0863597
hexmcd,imm,pac	2422	0.110086
hexmcd,pac	780	0.0354529
imm	4322	0.196446
imm,pac	1479	0.0672242
pac	9352	0.425072
Total	22001	1
H. erato
hexmcd	1837	0.0609044
hexmcd,imm	1623	0.0538094
hexmcd,imm,pac	709	0.0235064
hexmcd,pac	432	0.0143227
imm	7859	0.26056
imm,pac	1055	0.0349778
pac	16647	0.55192
Total	30162	1
N. riversi
hexmcd	2258	0.103431
hexmcd,imm	1977	0.0905593
hexmcd,imm,pac	1917	0.0878109
hexmcd,pac	902	0.0413174
imm	7021	0.321607
imm,pac	1102	0.0504787
pac	6654	0.304796
Total	21831	1
H. melpomene
hexmcd	5760	0.129923
hexmcd,imm	4876	0.109983
hexmcd,imm,pac	1675	0.0377814
hexmcd,pac	1378	0.0310822
imm	16091	0.362949
imm,pac	1618	0.0364957
pac	12936	0.291785
Total	44334	1
C. lectularius
hexmcd	2152	0.0698837
hexmcd,imm	2061	0.0669286
hexmcd,imm,pac	1037	0.0336754
hexmcd,pac	600	0.0194843
imm	5053	0.16409
imm,pac	777	0.0252322
pac	19114	0.620705
Total	30794	1
S. calcitrans
hexmcd	4121	0.11182
hexmcd,imm	3868	0.104955
hexmcd,imm,pac	1773	0.0481088
hexmcd,pac	773	0.0209747
imm	10541	0.286021
imm,pac	1317	0.0357356
pac	14461	0.392386
Total	36854	1
A. gambiae
hexmcd	2784	0.0863068
hexmcd,imm	2368	0.0734104
hexmcd,imm,pac	2364	0.0732864
hexmcd,pac	907	0.0281179
imm	7749	0.240227
imm,pac	2062	0.0639241
pac	14023	0.434727
Total	32257	1
H. himera
hexmcd	4988	0.112047
hexmcd,imm	3840	0.0862592
hexmcd,imm,pac	1353	0.0303929
hexmcd,pac	1072	0.0240807
imm	14971	0.336298
imm,pac	1511	0.0339421
pac	16782	0.37698
Total	44517	1
O. taurus
hexmcd	6754	0.156742
hexmcd,imm	5279	0.122511
hexmcd,imm,pac	2461	0.057113
hexmcd,pac	1697	0.0393827
imm	15947	0.370086
imm,pac	1420	0.0329543
pac	9532	0.221211
Total	43090	1
D. pseudoobscura
hexmcd	1694	0.0766135
hexmcd,imm	2108	0.0953372
hexmcd,imm,pac	2876	0.130071
hexmcd,pac	898	0.0406133
imm	3486	0.157659
imm,pac	1417	0.0640857
pac	9632	0.43562
Total	22111	1

### Sheet: cumulative_by_method (merged)
CUMULATIVE TOTALS:
D. plexippus
hexmcd	10894	0.309938
imm	21774	0.619477
pac	12626	0.359214
Total	35149	1
A. gossypii
hexmcd	9928	0.345996
imm	18283	0.637172
pac	9868	0.343905
Total	28694	1
A. pisum
hexmcd	10821	0.296222
imm	21667	0.593129
pac	14820	0.405694
Total	36530	1
A. columbica
hexmcd	9621	0.295776
imm	16431	0.505134
pac	16148	0.496434
Total	32528	1
A. cephalotes
hexmcd	9184	0.315222
imm	14155	0.485842
pac	14515	0.498198
Total	29135	1
A. aegytpi
hexmcd	14026	0.283766
imm	22644	0.458121
pac	21680	0.438618
Total	49428	1
A. gambiae
hexmcd	8423	0.261122
imm	14543	0.450848
pac	19356	0.600056
Total	32257	1
A. melilifera
hexmcd	9233	0.313706
imm	14343	0.487327
pac	16080	0.546344
Total	29432	1
A. planipennis
hexmcd	9692	0.281156
imm	18802	0.545428
pac	15098	0.437979
Total	34472	1
B. mori
hexmcd	11332	0.242391
imm	22818	0.488075
pac	21982	0.470193
Total	46751	1
C. pipiens
hexmcd	9131	0.274493
imm	15751	0.473501
pac	17366	0.52205
Total	33265	1
S. calcitrans
hexmcd	10535	0.285858
imm	17499	0.47482
pac	18324	0.497205
Total	36854	1
C. lectularius
hexmcd	5850	0.189972
imm	8928	0.289927
pac	21528	0.699097
Total	30794	1
C. quinquefasciatus
hexmcd	9268	0.251165
imm	15708	0.425691
pac	20907	0.566585
Total	36900	1
D. ananassae
hexmcd	6848	0.311259
imm	10123	0.460115
pac	14033	0.637835
Total	22001	1
D. mojavensis
hexmcd	6759	0.30435
imm	10396	0.46812
pac	14932	0.67237
Total	22208	1
D. melanogaster
hexmcd	7384	0.363869
imm	9015	0.444242
pac	13197	0.650323
Total	20293	1
D. pseudoobscura
hexmcd	7576	0.342635
imm	9887	0.447153
pac	14823	0.67039
Total	22111	1
F. exsecta
hexmcd	9371	0.291468
imm	14647	0.455569
pac	17927	0.557588
Total	32151	1
H. erato
hexmcd	4601	0.152543
imm	11246	0.372853
pac	18843	0.624726
Total	30162	1
H. himera
hexmcd	11253	0.25278
imm	21675	0.486893
pac	20718	0.465395
Total	44517	1
H. melpomene
hexmcd	13689	0.30877
imm	24260	0.54721
pac	17607	0.397144
Total	44334	1
J. coenia
hexmcd	9327	0.246935
imm	17823	0.47187
pac	18328	0.48524
Total	37771	1
L. decemlineata
hexmcd	13030	0.261757
imm	26071	0.523735
pac	20865	0.419153
Total	49779	1
M. sexta
hexmcd	12953	0.280247
imm	24872	0.538122
pac	18473	0.399675
Total	46220	1
N. riversi
hexmcd	7054	0.323119
imm	12017	0.550456
pac	10575	0.484403
Total	21831	1
N. viridula
hexmcd	11088	0.206927
imm	23194	0.432853
pac	28023	0.522973
Total	53584	1
N. viridula
hexmcd	8249	0.249124
imm	14153	0.427428
pac	20277	0.612376
Total	33112	1
O. taurus
hexmcd	16191	0.375748
imm	25107	0.582664
pac	15110	0.350661
Total	43090	1
P. argentina
hexmcd	9070	0.290249
imm	14925	0.477615
pac	16395	0.524657
Total	31249	1
T. castaneum
hexmcd	15301	0.413261
imm	23849	0.644132
pac	11440	0.30898
Total	37025	1
T. ni
hexmcd	12833	0.280288
imm	24318	0.531135
pac	18902	0.412843
Total	45785	1
V. cardui
hexmcd	11007	0.272363
imm	20247	0.501002
pac	17729	0.438695
Total	40413	1
